# VRK1 is a Paralog Synthetic Lethal Target in VRK2-methylated Glioblastoma

**DOI:** 10.1101/2021.12.30.474571

**Authors:** Julie A. Shields, Samuel R. Meier, Madhavi Bandi, Maria Dam Ferdinez, Justin L. Engel, Erin E. Mulkearns-Hubert, Nicole Hajdari, Kelly Mitchell, Wenhai Zhang, Shan-chuan Zhao, Minjie Zhang, Robert Tjin Tham Sjin, Erik Wilker, Justin D. Lathia, Jannik N. Andersen, Yingnan Chen, Fang Li, Barbara Weber, Alan Huang, Natasha Emmanuel

## Abstract

Synthetic lethality — a genetic interaction that results in cell death when two genetic deficiencies co-occur but not when either deficiency occurs alone — can be co-opted for cancer therapeutics. A pair of paralog genes is among the most straightforward synthetic lethal interaction by virtue of their redundant functions. Here we demonstrate a paralog-based synthetic lethality by targeting Vaccinia-Related Kinase 1 (VRK1) in Vaccinia-Related Kinase 2 (VRK2)-methylated glioblastoma (GBM). VRK2 is silenced by promoter methylation in approximately two-thirds of GBM, an aggressive cancer with few available targeted therapies. Genetic knockdown of VRK1 in VRK2-null or VRK2-methylated cells results in decreased activity of the downstream substrate Barrier to Autointegration Factor (BAF), a regulator of post-mitotic nuclear envelope formation. VRK1 knockdown, and thus reduced BAF activity, causes nuclear lobulation, blebbing and micronucleation, which subsequently results in G2/M arrest and DNA damage. The VRK1-VRK2 synthetic lethal interaction is dependent on VRK1 kinase activity and is rescued by ectopic VRK2 expression. Knockdown of VRK1 leads to robust tumor growth inhibition in VRK2-methylated GBM xenografts. These results indicate that inhibiting VRK1 kinase activity could be a viable therapeutic strategy in VRK2-methylated GBM.
