## Supplemental Table 2 for "VRK1 is a Paralog Synthetic Lethal Target in VRK2-methylated Glioblastoma"

### Sheet: HALLMARK_G2M_CHECKPOINT
NAME	SYMBOL	TITLE	RANK IN GENE LIST	RANK METRIC SCORE	RUNNING ES	CORE ENRICHMENT
row_0	UBE2S	ubiquitin conjugating enzyme E2 S [Source:HGNC Symbol;Acc:HGNC:17895]	5	12.32	0.0258102	Yes
row_1	KPNA2	karyopherin subunit alpha 2 [Source:HGNC Symbol;Acc:HGNC:6395]	7	12.22	0.052301	Yes
row_2	CDC6	cell division cycle 6 [Source:HGNC Symbol;Acc:HGNC:1744]	53	7.97	0.0596083	Yes
row_3	TGFB1	transforming growth factor beta 1 [Source:HGNC Symbol;Acc:HGNC:11766]	60	7.79	0.07529	Yes
row_4	KIF11	kinesin family member 11 [Source:HGNC Symbol;Acc:HGNC:6388]	70	7.48	0.0896196	Yes
row_5	CCND1	cyclin D1 [Source:HGNC Symbol;Acc:HGNC:1582]	72	7.4	0.105573	Yes
row_6	PLK1	polo like kinase 1 [Source:HGNC Symbol;Acc:HGNC:9077]	76	7.36	0.120989	Yes
row_7	SNRPD1	small nuclear ribonucleoprotein D1 polypeptide [Source:HGNC Symbol;Acc:HGNC:11158]	81	7.28	0.136005	Yes
row_8	AURKA	aurora kinase A [Source:HGNC Symbol;Acc:HGNC:11393]	116	6.66	0.142922	Yes
row_9	MAD2L1	mitotic arrest deficient 2 like 1 [Source:HGNC Symbol;Acc:HGNC:6763]	128	6.49	0.154637	Yes
row_10	PRC1	protein regulator of cytokinesis 1 [Source:HGNC Symbol;Acc:HGNC:9341]	135	6.34	0.167149	Yes
row_11	TOP2A	DNA topoisomerase II alpha [Source:HGNC Symbol;Acc:HGNC:11989]	184	5.88	0.169213	Yes
row_12	CKS2	CDC28 protein kinase regulatory subunit 2 [Source:HGNC Symbol;Acc:HGNC:2000]	187	5.85	0.181552	Yes
row_13	BIRC5	baculoviral IAP repeat containing 5 [Source:HGNC Symbol;Acc:HGNC:593]	191	5.82	0.193602	Yes
row_14	PBK	PDZ binding kinase [Source:HGNC Symbol;Acc:HGNC:18282]	197	5.8	0.205158	Yes
row_15	SLC38A1	solute carrier family 38 member 1 [Source:HGNC Symbol;Acc:HGNC:13447]	200	5.78	0.217344	Yes
row_16	SMC4	structural maintenance of chromosomes 4 [Source:HGNC Symbol;Acc:HGNC:14013]	212	5.68	0.227289	Yes
row_17	HMMR	hyaluronan mediated motility receptor [Source:HGNC Symbol;Acc:HGNC:5012]	256	5.43	0.229493	Yes
row_18	AURKB	aurora kinase B [Source:HGNC Symbol;Acc:HGNC:11390]	266	5.38	0.239232	Yes
row_19	HMGA1	high mobility group AT-hook 1 [Source:HGNC Symbol;Acc:HGNC:5010]	287	5.25	0.246213	Yes
row_20	ESPL1	extra spindle pole bodies like 1, separase [Source:HGNC Symbol;Acc:HGNC:16856]	336	5.03	0.246418	Yes
row_21	DTYMK	deoxythymidylate kinase [Source:HGNC Symbol;Acc:HGNC:3061]	351	4.98	0.254158	Yes
row_22	KIF23	kinesin family member 23 [Source:HGNC Symbol;Acc:HGNC:6392]	363	4.93	0.262463	Yes
row_23	ORC5	origin recognition complex subunit 5 [Source:HGNC Symbol;Acc:HGNC:8491]	389	4.79	0.267315	Yes
row_24	TROAP	trophinin associated protein [Source:HGNC Symbol;Acc:HGNC:12327]	390	4.79	0.277787	Yes
row_25	TPX2	TPX2 microtubule nucleation factor [Source:HGNC Symbol;Acc:HGNC:1249]	398	4.75	0.286597	Yes
row_26	KIF2C	kinesin family member 2C [Source:HGNC Symbol;Acc:HGNC:6393]	401	4.74	0.296511	Yes
row_27	KIF4A	kinesin family member 4A [Source:HGNC Symbol;Acc:HGNC:13339]	498	4.35	0.284438	Yes
row_28	TNPO2	transportin 2 [Source:HGNC Symbol;Acc:HGNC:19998]	499	4.34	0.293926	Yes
row_29	CENPE	centromere protein E [Source:HGNC Symbol;Acc:HGNC:1856]	522	4.22	0.298206	Yes
row_30	ILF3	interleukin enhancer binding factor 3 [Source:HGNC Symbol;Acc:HGNC:6038]	572	4.04	0.296022	Yes
row_31	KIF20B	kinesin family member 20B [Source:HGNC Symbol;Acc:HGNC:7212]	581	4.01	0.30299	Yes
row_32	SLC7A1	solute carrier family 7 member 1 [Source:HGNC Symbol;Acc:HGNC:11057]	635	3.82	0.299426	Yes
row_33	PRIM2	DNA primase subunit 2 [Source:HGNC Symbol;Acc:HGNC:9370]	655	3.79	0.30344	Yes
row_34	SUV39H1	suppressor of variegation 3-9 homolog 1 [Source:HGNC Symbol;Acc:HGNC:11479]	682	3.68	0.30564	Yes
row_35	UCK2	uridine-cytidine kinase 2 [Source:HGNC Symbol;Acc:HGNC:12562]	710	3.6	0.307441	Yes
row_36	MCM5	minichromosome maintenance complex component 5 [Source:HGNC Symbol;Acc:HGNC:6948]	717	3.58	0.313918	Yes
row_37	KNL1	kinetochore scaffold 1 [Source:HGNC Symbol;Acc:HGNC:24054]	769	3.46	0.310017	Yes
row_38	RBL1	RB transcriptional corepressor like 1 [Source:HGNC Symbol;Acc:HGNC:9893]	777	3.44	0.315964	Yes
row_39	SMC2	structural maintenance of chromosomes 2 [Source:HGNC Symbol;Acc:HGNC:14011]	795	3.39	0.319553	Yes
row_40	CHEK1	checkpoint kinase 1 [Source:HGNC Symbol;Acc:HGNC:1925]	804	3.38	0.325144	Yes
row_41	BUB1	BUB1 mitotic checkpoint serine/threonine kinase [Source:HGNC Symbol;Acc:HGNC:1148]	826	3.33	0.327703	Yes
row_42	CDC27	cell division cycle 27 [Source:HGNC Symbol;Acc:HGNC:1728]	863	3.27	0.326758	Yes
row_43	CCNA2	cyclin A2 [Source:HGNC Symbol;Acc:HGNC:1578]	881	3.23	0.329998	Yes
row_44	TTK	TTK protein kinase [Source:HGNC Symbol;Acc:HGNC:12401]	956	3.04	0.320007	Yes
row_45	MCM2	minichromosome maintenance complex component 2 [Source:HGNC Symbol;Acc:HGNC:6944]	979	2.97	0.321554	Yes
row_46	KIF22	kinesin family member 22 [Source:HGNC Symbol;Acc:HGNC:6391]	994	2.94	0.324834	Yes
row_47	CDC7	cell division cycle 7 [Source:HGNC Symbol;Acc:HGNC:1745]	995	2.94	0.331262	Yes
row_48	SYNCRIP	synaptotagmin binding cytoplasmic RNA interacting protein [Source:HGNC Symbol;Acc:HGNC:16918]	1013	2.9	0.33378	Yes
row_49	POLA2	DNA polymerase alpha 2, accessory subunit [Source:HGNC Symbol;Acc:HGNC:30073]	1018	2.89	0.339199	Yes
row_50	PDS5B	PDS5 cohesin associated factor B [Source:HGNC Symbol;Acc:HGNC:20418]	1053	2.84	0.337764	Yes
row_51	INCENP	inner centromere protein [Source:HGNC Symbol;Acc:HGNC:6058]	1064	2.82	0.341681	Yes
row_52	POLE	DNA polymerase epsilon, catalytic subunit [Source:HGNC Symbol;Acc:HGNC:9177]	1118	2.71	0.33569	Yes
row_53	NDC80	NDC80 kinetochore complex component [Source:HGNC Symbol;Acc:HGNC:16909]	1181	2.59	0.327413	Yes
row_54	MNAT1	MNAT1 component of CDK activating kinase [Source:HGNC Symbol;Acc:HGNC:7181]	1201	2.55	0.328717	Yes
row_55	NASP	nuclear autoantigenic sperm protein [Source:HGNC Symbol;Acc:HGNC:7644]	1226	2.52	0.32883	Yes
row_56	CENPF	centromere protein F [Source:HGNC Symbol;Acc:HGNC:1857]	1228	2.51	0.334093	Yes
row_57	WRN	WRN RecQ like helicase [Source:HGNC Symbol;Acc:HGNC:12791]	1242	2.49	0.336614	Yes
row_58	ORC6	origin recognition complex subunit 6 [Source:HGNC Symbol;Acc:HGNC:17151]	1258	2.46	0.33862	Yes
row_59	AMD1	adenosylmethionine decarboxylase 1 [Source:HGNC Symbol;Acc:HGNC:457]	1297	2.4	0.335323	Yes
row_60	STIL	STIL centriolar assembly protein [Source:HGNC Symbol;Acc:HGNC:10879]	1327	2.35	0.333941	Yes
row_61	NSD2	nuclear receptor binding SET domain protein 2 [Source:HGNC Symbol;Acc:HGNC:12766]	1351	2.32	0.333842	Yes
row_62	CDC45	cell division cycle 45 [Source:HGNC Symbol;Acc:HGNC:1739]	1376	2.28	0.333431	Yes
row_63	SMARCC1	SWI/SNF related, matrix associated, actin dependent regulator of chromatin subfamily c member 1 [Source:HGNC Symbol;Acc:HGNC:11104]	1387	2.26	0.336124	Yes
row_64	CKS1B	CDC28 protein kinase regulatory subunit 1B [Source:HGNC Symbol;Acc:HGNC:19083]	1391	2.26	0.34039	Yes
row_65	PURA	purine rich element binding protein A [Source:HGNC Symbol;Acc:HGNC:9701]	1413	2.22	0.340523	Yes
row_66	UBE2C	ubiquitin conjugating enzyme E2 C [Source:HGNC Symbol;Acc:HGNC:15937]	1416	2.22	0.344926	Yes
row_67	HSPA8	heat shock protein family A (Hsp70) member 8 [Source:HGNC Symbol;Acc:HGNC:5241]	1493	2.11	0.332453	No
row_68	E2F3	E2F transcription factor 3 [Source:HGNC Symbol;Acc:HGNC:3115]	1502	2.09	0.335224	No
row_69	MKI67	marker of proliferation Ki-67 [Source:HGNC Symbol;Acc:HGNC:7107]	1531	2.04	0.333388	No
row_70	DKC1	dyskerin pseudouridine synthase 1 [Source:HGNC Symbol;Acc:HGNC:2890]	1561	2	0.331241	No
row_71	HNRNPU	heterogeneous nuclear ribonucleoprotein U [Source:HGNC Symbol;Acc:HGNC:5048]	1591	-2.03	0.329159	No
row_72	TOP1	DNA topoisomerase I [Source:HGNC Symbol;Acc:HGNC:11986]	1628	-2.07	0.325591	No
row_73	STMN1	stathmin 1 [Source:HGNC Symbol;Acc:HGNC:6510]	1636	-2.08	0.328565	No
row_74	EWSR1	EWS RNA binding protein 1 [Source:HGNC Symbol;Acc:HGNC:3508]	1860	-2.38	0.283633	No
row_75	HOXC10	homeobox C10 [Source:HGNC Symbol;Acc:HGNC:5122]	2161	-2.73	0.222156	No
row_76	PRPF4B	pre-mRNA processing factor 4B [Source:HGNC Symbol;Acc:HGNC:17346]	2446	-3.13	0.16515	No
row_77	RASAL2	RAS protein activator like 2 [Source:HGNC Symbol;Acc:HGNC:9874]	2616	-3.37	0.134523	No
row_78	TLE3	TLE family member 3, transcriptional corepressor [Source:HGNC Symbol;Acc:HGNC:11839]	2789	-3.64	0.103811	No
row_79	SMAD3	SMAD family member 3 [Source:HGNC Symbol;Acc:HGNC:6769]	2797	-3.66	0.110239	No
row_80	MEIS2	Meis homeobox 2 [Source:HGNC Symbol;Acc:HGNC:7001]	2839	-3.72	0.109154	No
row_81	DMD	dystrophin [Source:HGNC Symbol;Acc:HGNC:2928]	2863	-3.76	0.112204	No
row_82	ODF2	outer dense fiber of sperm tails 2 [Source:HGNC Symbol;Acc:HGNC:8114]	2886	-3.8	0.115565	No
row_83	HMGN2	high mobility group nucleosomal binding domain 2 [Source:HGNC Symbol;Acc:HGNC:4986]	2988	-3.99	0.101581	No
row_84	JPT1	Jupiter microtubule associated homolog 1 [Source:HGNC Symbol;Acc:HGNC:14569]	2997	-4	0.108528	No
row_85	SLC12A2	solute carrier family 12 member 2 [Source:HGNC Symbol;Acc:HGNC:10911]	3021	-4.05	0.112211	No
row_86	ATRX	ATRX chromatin remodeler [Source:HGNC Symbol;Acc:HGNC:886]	3038	-4.08	0.117534	No
row_87	H2AZ1	H2A.Z variant histone 1 [Source:HGNC Symbol;Acc:HGNC:4741]	3122	-4.25	0.108165	No
row_88	SLC7A5	solute carrier family 7 member 5 [Source:HGNC Symbol;Acc:HGNC:11063]	3207	-4.42	0.0989433	No
row_89	ARID4A	AT-rich interaction domain 4A [Source:HGNC Symbol;Acc:HGNC:9885]	3287	-4.63	0.0913047	No
row_90	HMGB3	high mobility group box 3 [Source:HGNC Symbol;Acc:HGNC:5004]	3323	-4.76	0.0938424	No
row_91	ABL1	ABL proto-oncogene 1, non-receptor tyrosine kinase [Source:HGNC Symbol;Acc:HGNC:76]	3346	-4.8	0.0993902	No
row_92	SS18	SS18 subunit of BAF chromatin remodeling complex [Source:HGNC Symbol;Acc:HGNC:11340]	3447	-5.02	0.0878831	No
row_93	NUMA1	nuclear mitotic apparatus protein 1 [Source:HGNC Symbol;Acc:HGNC:8059]	3533	-5.29	0.0803385	No
row_94	BCL3	BCL3 transcription coactivator [Source:HGNC Symbol;Acc:HGNC:998]	3742	-5.92	0.0465183	No
row_95	CUL1	cullin 1 [Source:HGNC Symbol;Acc:HGNC:2551]	3824	-6.25	0.0419718	No
row_96	CUL4A	cullin 4A [Source:HGNC Symbol;Acc:HGNC:2554]	4077	-7.49	0.00169191	No
row_97	NOTCH2	notch receptor 2 [Source:HGNC Symbol;Acc:HGNC:7882]	4319	-9.66	-0.0313708	No
row_98	MT2A	metallothionein 2A [Source:HGNC Symbol;Acc:HGNC:7406]	4358	-10.29	-0.0174178	No
row_99	HIF1A	hypoxia inducible factor 1 subunit alpha [Source:HGNC Symbol;Acc:HGNC:4910]	4374	-10.59	0.00236201	No
row_100	CDKN1B	cyclin dependent kinase inhibitor 1B [Source:HGNC Symbol;Acc:HGNC:1785]	4504	-16.71	0.00989199	No

### Sheet: HALLMARK_DNA_REPAIR
NAME	SYMBOL	TITLE	RANK IN GENE LIST	RANK METRIC SCORE	RUNNING ES	CORE ENRICHMENT
row_0	NME1	NME/NM23 nucleoside diphosphate kinase 1 [Source:HGNC Symbol;Acc:HGNC:7849]	32	8.85	0.0291914	Yes
row_1	POLR3C	RNA polymerase III subunit C [Source:HGNC Symbol;Acc:HGNC:30076]	54	7.93	0.0570564	Yes
row_2	POLR1D	RNA polymerase I and III subunit D [Source:HGNC Symbol;Acc:HGNC:20422]	122	6.56	0.0690593	Yes
row_3	COX17	cytochrome c oxidase copper chaperone COX17 [Source:HGNC Symbol;Acc:HGNC:2264]	150	6.21	0.0885308	Yes
row_4	RFC2	replication factor C subunit 2 [Source:HGNC Symbol;Acc:HGNC:9970]	156	6.12	0.112531	Yes
row_5	IMPDH2	inosine monophosphate dehydrogenase 2 [Source:HGNC Symbol;Acc:HGNC:6053]	165	6.02	0.135452	Yes
row_6	PRIM1	DNA primase subunit 1 [Source:HGNC Symbol;Acc:HGNC:9369]	167	6	0.15985	Yes
row_7	SUPT5H	SPT5 homolog, DSIF elongation factor subunit [Source:HGNC Symbol;Acc:HGNC:11469]	219	5.64	0.17164	Yes
row_8	PNP	purine nucleoside phosphorylase [Source:HGNC Symbol;Acc:HGNC:7892]	238	5.53	0.190324	Yes
row_9	BOLA2	bolA family member 2 [Source:HGNC Symbol;Acc:HGNC:29488]	297	5.22	0.198832	Yes
row_10	POLR1H	RNA polymerase I subunit H [Source:HGNC Symbol;Acc:HGNC:13182]	333	5.04	0.211722	Yes
row_11	TMED2	transmembrane p24 trafficking protein 2 [Source:HGNC Symbol;Acc:HGNC:16996]	449	4.52	0.204668	Yes
row_12	NT5C3A	5'-nucleotidase, cytosolic IIIA [Source:HGNC Symbol;Acc:HGNC:17820]	504	4.3	0.210291	Yes
row_13	RFC5	replication factor C subunit 5 [Source:HGNC Symbol;Acc:HGNC:9973]	528	4.2	0.222406	Yes
row_14	POLE4	DNA polymerase epsilon 4, accessory subunit [Source:HGNC Symbol;Acc:HGNC:18755]	587	3.99	0.225866	Yes
row_15	PCNA	proliferating cell nuclear antigen [Source:HGNC Symbol;Acc:HGNC:8729]	600	3.94	0.239362	Yes
row_16	RAD51	RAD51 recombinase [Source:HGNC Symbol;Acc:HGNC:9817]	611	3.9	0.253139	Yes
row_17	POLR2H	RNA polymerase II, I and III subunit H [Source:HGNC Symbol;Acc:HGNC:9195]	652	3.79	0.259787	Yes
row_18	DGUOK	deoxyguanosine kinase [Source:HGNC Symbol;Acc:HGNC:2858]	661	3.76	0.273434	Yes
row_19	SNAPC4	small nuclear RNA activating complex polypeptide 4 [Source:HGNC Symbol;Acc:HGNC:11137]	665	3.74	0.288113	Yes
row_20	GTF3C5	general transcription factor IIIC subunit 5 [Source:HGNC Symbol;Acc:HGNC:4668]	678	3.69	0.300583	Yes
row_21	RPA3	replication protein A3 [Source:HGNC Symbol;Acc:HGNC:10291]	703	3.63	0.310136	Yes
row_22	REV3L	REV3 like, DNA directed polymerase zeta catalytic subunit [Source:HGNC Symbol;Acc:HGNC:9968]	758	3.48	0.312394	Yes
row_23	UMPS	uridine monophosphate synthetase [Source:HGNC Symbol;Acc:HGNC:12563]	775	3.45	0.322989	Yes
row_24	RFC3	replication factor C subunit 3 [Source:HGNC Symbol;Acc:HGNC:9971]	1004	2.92	0.284214	No
row_25	NCBP2	nuclear cap binding protein subunit 2 [Source:HGNC Symbol;Acc:HGNC:7659]	1017	2.9	0.293443	No
row_26	POLA2	DNA polymerase alpha 2, accessory subunit [Source:HGNC Symbol;Acc:HGNC:30073]	1018	2.89	0.305302	No
row_27	SSRP1	structure specific recognition protein 1 [Source:HGNC Symbol;Acc:HGNC:11327]	1107	2.73	0.296914	No
row_28	ERCC1	ERCC excision repair 1, endonuclease non-catalytic subunit [Source:HGNC Symbol;Acc:HGNC:3433]	1155	2.63	0.297243	No
row_29	GTF2H5	general transcription factor IIH subunit 5 [Source:HGNC Symbol;Acc:HGNC:21157]	1238	2.5	0.289246	No
row_30	GPX4	glutathione peroxidase 4 [Source:HGNC Symbol;Acc:HGNC:4556]	1362	2.31	0.271343	No
row_31	NELFCD	negative elongation factor complex member C/D [Source:HGNC Symbol;Acc:HGNC:15934]	1409	2.23	0.270253	No
row_32	RFC4	replication factor C subunit 4 [Source:HGNC Symbol;Acc:HGNC:9972]	1427	2.2	0.275496	No
row_33	TAF1C	TATA-box binding protein associated factor, RNA polymerase I subunit C [Source:HGNC Symbol;Acc:HGNC:11534]	1492	2.11	0.269907	No
row_34	DDB2	damage specific DNA binding protein 2 [Source:HGNC Symbol;Acc:HGNC:2718]	1644	-2.09	0.244868	No
row_35	AK3	adenylate kinase 3 [Source:HGNC Symbol;Acc:HGNC:17376]	1908	-2.43	0.196291	No
row_36	XPC	XPC complex subunit, DNA damage recognition and repair factor [Source:HGNC Symbol;Acc:HGNC:12816]	1924	-2.45	0.203005	No
row_37	POLD4	DNA polymerase delta 4, accessory subunit [Source:HGNC Symbol;Acc:HGNC:14106]	1934	-2.47	0.211136	No
row_38	SAC3D1	SAC3 domain containing 1 [Source:HGNC Symbol;Acc:HGNC:30179]	1988	-2.54	0.20976	No
row_39	HPRT1	hypoxanthine phosphoribosyltransferase 1 [Source:HGNC Symbol;Acc:HGNC:5157]	2075	-2.63	0.201407	No
row_40	ELOA	elongin A [Source:HGNC Symbol;Acc:HGNC:11620]	2155	-2.72	0.194982	No
row_41	SUPT4H1	SPT4 homolog, DSIF elongation factor subunit [Source:HGNC Symbol;Acc:HGNC:11467]	2206	-2.79	0.195299	No
row_42	POLR2J	RNA polymerase II subunit J [Source:HGNC Symbol;Acc:HGNC:9197]	2558	-3.29	0.130661	No
row_43	CETN2	centrin 2 [Source:HGNC Symbol;Acc:HGNC:1867]	2755	-3.58	0.101718	No
row_44	POLR3GL	RNA polymerase III subunit GL [Source:HGNC Symbol;Acc:HGNC:28466]	2832	-3.71	0.100022	No
row_45	SURF1	SURF1 cytochrome c oxidase assembly factor [Source:HGNC Symbol;Acc:HGNC:11474]	2960	-3.94	0.0879172	No
row_46	POLB	DNA polymerase beta [Source:HGNC Symbol;Acc:HGNC:9174]	3259	-4.55	0.0402475	No
row_47	ERCC5	ERCC excision repair 5, endonuclease [Source:HGNC Symbol;Acc:HGNC:3437]	3304	-4.69	0.0496973	No
row_48	POLR2A	RNA polymerase II subunit A [Source:HGNC Symbol;Acc:HGNC:9187]	3363	-4.83	0.0566049	No
row_49	BCAM	basal cell adhesion molecule (Lutheran blood group) [Source:HGNC Symbol;Acc:HGNC:6722]	3392	-4.9	0.0704783	No
row_50	GTF2B	general transcription factor IIB [Source:HGNC Symbol;Acc:HGNC:4648]	3397	-4.91	0.0897356	No
row_51	ADCY6	adenylate cyclase 6 [Source:HGNC Symbol;Acc:HGNC:237]	3673	-5.7	0.051905	No
row_52	POLR2I	RNA polymerase II subunit I [Source:HGNC Symbol;Acc:HGNC:9196]	3843	-6.31	0.0401751	No
row_53	DAD1	defender against cell death 1 [Source:HGNC Symbol;Acc:HGNC:2664]	3857	-6.36	0.0633787	No
row_54	PDE4B	phosphodiesterase 4B [Source:HGNC Symbol;Acc:HGNC:8781]	3893	-6.48	0.0821772	No
row_55	MPG	N-methylpurine DNA glycosylase [Source:HGNC Symbol;Acc:HGNC:7211]	4073	-7.47	0.072981	No
row_56	EDF1	endothelial differentiation related factor 1 [Source:HGNC Symbol;Acc:HGNC:3164]	4151	-7.93	0.0883794	No
