## Supplemental Table 3 for "VRK1 is a Paralog Synthetic Lethal Target in VRK2-methylated Glioblastoma"

### Sheet: Sheet1
Guide Name	Guide Sequence
NTC	GTACATGAAAAGGCTCTAGG
NTC inducible	GTACATGAAAAGGCTCTAGG
PLK1 sg	GTTGGAGCTCTGCCGCCGGA
VRK1 inducible	GAGTTACGAGTCGGCGAAAG
VRK1 sg1	CCCAATACTTAGGAACACCC
VRK1 sg2	GTAGGATTACCCATTGGCCA
VRK1 sg3	TGGAAAGTAGGATTACCCAT
cDNA Name	cDNA Sequence
EGFP Control	ATGGTGAGCAAGGGCGAGGAGCTGTTCACCGGGGTGGTGCCCATCCTGGTCGAGCTGGACGGCGACGTAAACGGCCACAAGTTCAGCGTGTCCGGCGAGGGCGAGGGCGATGCCACCTACGGCAAGCTGACCCTGAAGTTCATCTGCACCACCGGCAAGCTGCCCGTGCCCTGGCCCACCCTCGTGACCACCCTGACCTACGGCGTGCAGTGCTTCAGCCGCTACCCCGACCACATGAAGCAGCACGACTTCTTCAAGTCCGCCATGCCCGAAGGCTACGTCCAGGAGCGCACCATCTTCTTCAAGGACGACGGCAACTACAAGACCCGCGCCGAGGTGAAGTTCGAGGGCGACACCCTGGTGAACCGCATCGAGCTGAAGGGCATCGACTTCAAGGAG…
VRK1 K179E	ATGCCTCGTGTAAAAGCAGCTCAAGCTGGAAGACAGAGCTCTGCAAAGAGACATCTTGCAGAACAATTTGCAGTTGGAGAGATAATAACTGACATGGCAAAAAAGGAATGGAAGGTTGGTCTCCCAATCGGTCAAGGAGGCTTTGGCTGTATATATCTTGCTGATATGAATTCTTCAGAGTCAGTTGGCAGTGATGCACCTTGTGTTGTAAAAGTGGAACCCAGTGACAATGGACCTCTTTTTACTGAATTAAAGTTCTACCAACGAGCTGCAAAACCAGAGCAAATTCAGAAATGGATTCGTACCCGTAAGCTGAAGTATCTTGGCGTACCAAAGTACTGGGGGTCTGGTCTACATGACAAAAATGGAAAAAGTTACAGGTTTATGATAATGGATCGC…
VRK1 K71M	ATGCCTCGTGTAAAAGCAGCTCAAGCTGGAAGACAGAGCTCTGCAAAGAGACATCTTGCAGAACAATTTGCAGTTGGAGAGATAATAACTGACATGGCAAAAAAGGAATGGAAGGTTGGTCTCCCAATCGGTCAAGGAGGCTTTGGCTGTATATATCTTGCTGATATGAATTCTTCAGAGTCAGTTGGCAGTGATGCACCTTGTGTTGTAATGGTGGAACCCAGTGACAATGGACCTCTTTTTACTGAATTAAAGTTCTACCAACGAGCTGCAAAACCAGAGCAAATTCAGAAATGGATTCGTACCCGTAAGCTGAAGTATCTTGGCGTACCAAAGTACTGGGGGTCTGGTCTACATGACAAAAATGGAAAAAGTTACAGGTTTATGATAATGGATCGC…
VRK1 Wildtype	ATGCCTCGTGTAAAAGCAGCTCAAGCTGGAAGACAGAGCTCTGCAAAGAGACATCTTGCAGAACAATTTGCAGTTGGAGAGATAATAACTGACATGGCAAAAAAGGAATGGAAGGTTGGTCTCCCAATCGGTCAAGGAGGCTTTGGCTGTATATATCTTGCTGATATGAATTCTTCAGAGTCAGTTGGCAGTGATGCACCTTGTGTTGTAAAAGTGGAACCCAGTGACAATGGACCTCTTTTTACTGAATTAAAGTTCTACCAACGAGCTGCAAAACCAGAGCAAATTCAGAAATGGATTCGTACCCGTAAGCTGAAGTATCTTGGCGTACCAAAGTACTGGGGGTCTGGTCTACATGACAAAAATGGAAAAAGTTACAGGTTTATGATAATGGATCGC…
VRK2 Wildtype	ATGCCACCAAAAAGAAATGAAAAATACAAACTTCCTATTCCATTTCCAGAAGGCAAGGTTCTGGATGATATGGAAGGCAATCAGTGGGTACTGGGCAAGAAGATTGGCTCTGGAGGATTTGGATTGATATATTTAGCTTTCCCCACAAATAAACCAGAGAAAGATGCAAGACATGTAGTAAAAGTGGAATATCAAGAAAATGGCCCGTTATTTTCAGAACTTAAATTTTATCAGAGAGTTGCAAAAAAAGACTGTATCAAAAAGTGGATAGAACGCAAACAACTTGATTATTTAGGAATTCCTCTGTTTTATGGATCTGGTCTGACTGAATTCAAGGGAAGAAGTTACAGATTTATGGTAATGGAAAGACTAGGAATAGATTTACAGAAGATCTCAGGC…
